# The Holdup Multiplex, an assay for high-throughput measurement of protein-ligand affinity constants using a mass-spectrometry readout

**DOI:** 10.1101/2022.12.08.519103

**Authors:** François Delalande, Gergo Gogl, Aurélien Rohrbacher, Camille Kostmann, Pascal Eberling, Christine Carapito, Gilles Travé, Elodie Monsellier

## Abstract

The accurate description and subsequent modeling of protein interactomes requires quantification of their affinities at proteome-wide scale. Here we develop and validate the Holdup Multiplex, a versatile assay for high-throughput measurement of protein-ligand affinity constants that uses mass-spectrometry as readout. The method can quantify thousands of affinities in one single run, with high precision and over several orders of magnitude. We applied this strategy to the seven human 14-3-3 isoforms, quantifying in a few sample-runs their interaction with 1,000 different phosphopeptides. We were able to identify hundreds of new 14-3-3 binding sites. We showed that the seven human 14-3-3 display similar specificities but staggered affinities, 14-3-3g being always the best binder and 14-3-3ε and σ, the weakest. Finally, we identified dozens of 14-3-3 bindings sites, some intervening in key signaling pathways, that were either stabilized or destabilized by the phytotoxin Fusicoccin-A. Our approach, which throughput can be pushed up to the sensitivity limit of the mass-spectrometry setup, is applicable to any category of protein-ligand interactions and thus bears a wide potential both for high-throughput interactomics and chemoproteomics.
