## Supplementary material for "The Holdup Multiplex, an assay for high-throughput measurement of protein-ligand affinity constants using a mass-spectrometry readout": Table S4 (Fusicoccin)

### Sheet: Table S4. Fusicoccin
Table S4. Effect of Fusicoccin-A on 14-3-3 / phosphomotifs interaction
Table S4.1	11 internal phosphomotifs which interaction with 14-3-3 was previously reported in the littérature as affected by FCA
Table S4.2	131 internal and 4 type III phosphomoptifs identified in this study which interaction with 14-3-3 g and/or s is affected by FCA
	The class definition coresponds to the loose consensus definition used for the library design (internal sites: [RK]-X2-3-[pSpT]-X-[PG] ; C-terminal sites: [pSpT]-X0-2-COOH )
	Interaction significantly stabilized by 100 mM FCA
	Interaction significantly destabilized by 100 mM FCA
	No significant effect of FC-A detected

### Sheet: Tables S4.1
Protein Name	Uniprot code	Phosphosite position	Phospho-motif sequence	14-3-3 isoform	FCA concentration (uM)	Effect	Kd 1 (uM)	SD	Kd 2 (uM)	SD	PMID
CAMKK2		511	RSLsAP		500	-	4	0.4	15.6	0.9	33146997	Lentini Santo et al. 2020
RAF1		259	EGSLSQRQRSTsTPN		100	-	n.d.		n.d.		21395556	Camoni et al. 2011
GP1bb		166	RARARAAARLsLTDP		100	-	n.d.		n.d.		21395556	Camoni et al. 2011
CAMKK2		100	RKLsLQ		500	+	25.5	1	17.1	0.5	33146997	Lentini Santo et al. 2020
CFTR	P13569	753 + 768	AILPRIsVISTGPTLQARRRQsVLNLMT	b	100	+	15.9	0.4	3.98	0.05	26888287	Stevers et al. 2016
CFTR	P13569	768 + 795	QARRRQsVLNLMTHSVNQGQNIHRKTTASTRKVsLAPQAN	e	100	+	9.55	0.36	5.56	0.24	26888287	Stevers et al. 2016
CFTR	P13569	660 + 670	SAERRNsILTETLHRFsLEGDAP	b	100	+	n.d.		n.d.		26888287	Stevers et al. 2016
CFTR	P13569	700 + 712	GEKRKNsILNPINSIRKFsIVQKTP	b	100	+	n.d.		n.d.		26888287	Stevers et al. 2016
PAK6	Q9NQU5	99 + 113	VISSNtLRGRSPTSRRRAQsLGLLG	sz	100	+	0.45	0.1	0.15	0.02	32220335	Kaplan et al, 2020
p53		387	RAHSSHLKSKKGQSTSRHKKLMFKtEGPDSD	s	100	+	13.7	1.8	6.3	0.6	28640363	Doveston et al. 2017
RAPTOR			unknown		10	+	n.d.		n.d.			Andrei et al. 2018

### Sheet: Table S4.2
PHOSPHOMOTIF INFORMATIONS							GAMMA						SIGMA
Peptide Name	Gene Name	Protein Name	Uniprot Code	Phospho-rylation Position	Phosphomotif Sequence	Class	pKd -FC	SD	pKd +FC	SD	DDG	SD	pKd -FC	SD	pKd +FC	SD	DDG	SD
17	BLNK	BLNK	Q8WV28	152	ARLTStLPALTA	internal	4.88067	0.0941249	5.00608	0.0465301	0.70825	0.592964	3.95065	0.104409	3.96491	0.0744733	0.0805859	0.724265
54	AKAP13	AKAP13	Q12802	1929	KFLSHsTDSL	n.d.	4.14575	0.0673549	4.24507	0.043538	0.560861	0.452928	N.B.		3.51082	0.11847
62	AKAP13	AKAP13	Q12802	2498	LRRTEsDSGL	n.d.	3.90725	0.0411988	4.18648	0.0789321	1.57693	0.502827	N.B.		N.B.
68	ALS2	ALS2	Q96Q42	483	GSRRLsLPGL	internal	4.08474	0.0943244	4.52038	0.0674495	2.46022	0.654867	N.B.		3.55376	0.220557
73	ANKS1A	ANKS1A	Q92625	626	RSLSKsDSDL	n.d.	4.82078	0.0399852	5.02026	0.109364	1.12655	0.657608	4.27514	0.0416065	4.38717	0.0521954	0.632664	0.376959
108	ARHGEF16	ARHGEF16	Q5VV41	492	FSKVKsLPLI	internal	4.77191	0.16858	5.05241	0.0636529	1.58406	1.01764	4.29544	0.214637	4.45865	0.0919574	0.921725	1.3187
118	ARHGEF2	ARHGEF2	Q92974	186	RNRTLsVESL	n.d.	3.68621	0.0637324	4.16985	0.0411029	2.73126	0.428282	N.B.		3.63634	0.0576085
129	TBC1D4	AS160	O60343	568	AKRSLtSSLE	n.d.	4.0373	0.0175969	4.21217	0.035736	0.987555	0.224956	3.3936	0.0567047	3.53565	0.0329302	0.802196	0.370316
131	TBC1D4	AS160	O60343	588	RGRLGsVDSF	n.d.	3.77089	0.0841796	3.9264	0.0557254	0.87822	0.570121	N.B.		N.B.
136	TBC1D4	AS160	O60343	704	LHTSFsAPSF	n.d.	4.08214	0.621622	≥ 5				3.68318	0.120936	5.43367	0.0956375	9.88569	0.870726
138	TBC1D4	AS160	O60343	759	SNESLsVGGT	n.d.	3.70119	0.35548	N.B.				N.B.		n.d.
149	ATG9A	ATG9A	Q7Z3C6	755	ARAPQsIPRS	internal	N.B.		4.14031	0.0906765			N.B.		N.B.
155	BAD	BAD	Q92934	99	RGRSRsAPPN	internal	4.409	0.0609894	4.26068	0.0772361	-0.837643	0.555777	3.95894	0.0874725	3.66316	0.130476	-1.67042	0.887113
164	BRAF	BRAF	P15056	339	PSPSKsIPIP	n.d.	3.8696	0.0765124	4.34284	0.0380927	2.67259	0.482685	3.38481	0.181318	3.73067	0.0394704	1.9532	1.04795
165	BRAF	BRAF	P15056	365	RDRSSsAPNV	internal	≥ 5		n.d.				4.48456	0.176345	N.B.
178	BRAF	BRAF	P15056	470	SGSFGtVYKG	n.d.	3.88514	0.0410144	3.79142	0.0561462	-0.529271	0.392669	N.B.		N.B.
184	BRAF	BRAF	P15056	729	IHRSAsEPSL	internal	4.47471	0.642798	5.90994	0.305385	8.1053	4.01898	n.d.		4.15453	0.0930523
188	MACIR	C5orf30	Q96GV9	167	RAHSKsLDYL	n.d.	4.02549	0.227436	4.19932	0.164649	0.981687	1.58566	4.62249	0.27232	4.10164	0.17441	-2.94144	1.82627
190	CBY1	CBY1	Q9Y3M2	20	PRKSAsLSNL	n.d.	4.77201	0.0230526	4.71805	0.055931	-0.304711	0.341641	4.16695	0.0556693	4.07932	0.0383358	-0.494878	0.38172
197	CDC25B	CDC25B	P30305	151	IRRFQsMPVR	internal	4.33582	0.106426	≥ 5				4.53397	0.173559	5.43891	0.526705	5.11056	3.13184
203	CDC25B	CDC25B	P30305	230	AQRPSsAPDL	internal	5.26848	0.0489315	5.00527	0.0299166	-1.48641	0.323891	4.41482	0.0446688	4.3017	0.0309606	-0.638822	0.306933
214	CDC25B	CDC25B iso3	P30305-3	151	IRRFQsMPDG	internal	4.82284	0.12356	3.62174	0.355673	-6.78305	2.12638	4.2095	0.109204	N.B.
220	CDK17	CDK17	Q00537	146	LNKRLsLPAD	internal	3.96634	0.0395751	4.20145	0.0435448	1.32774	0.332302	N.B.		N.B.
222	CDK17	CDK17	Q00537	202	KLGEGtYATV	n.d.	N.B.		4.02774	0.0677491			N.B.		3.97633	0.0580663
223	CDK17	CDK17	Q00537	205	EGTYAtVYKG	n.d.	4.5054	0.0515524	4.33016	0.0391313	-0.989626	0.365509	3.62322	0.0711183	3.54047	0.0665853	-0.467301	0.550191
227	CDK18	CDK18	Q07002	16	RRFSLsVPRT	internal	4.40406	0.479521	5.08484	0.141891	3.84462	2.82411	n.d.		4.51244	0.114076
231	CDK18	CDK18	Q07002	157	EGTYAtVFKG	n.d.	4.28357	0.0283348	4.17284	0.0371323	-0.625368	0.26378	3.46129	0.0651025	N.B.
234	CGN	CGN	Q9P2M7	131	LLRSHsQASL	n.d.	3.70993	0.0269816	3.58006	0.0521593	-0.733389	0.331642	N.B.		N.B.
236	CGN	CGN	Q9P2M7	149	SNRSNsMLEL	n.d.	4.13321	0.202428	3.86393	0.562597	-1.52071	3.37661	3.75565	0.302769	N.B.
238	CLASP1	CLASP1	Q7Z460	282	RLGSStLGSK	n.d.	4.15995	0.0590947	4.15348	0.296787	-0.0365552	1.70898	3.72296	0.208547	N.B.
242	CLASP1	CLASP1	Q7Z460	636	PGSYAsLGRI	n.d.	3.85124	0.0754247	3.99957	0.0951556	0.837664	0.685721	N.B.		N.B.
266	CLASP2	CLASP2	O75122	455	KMVSQsQPGS	n.d.	4.52973	0.0948533	4.28913	0.197515	-1.35876	1.2374	3.89472	0.163285	n.d.
306	DENND4A	DENND4A	Q7Z401	1590	ARSIStSGPL	internal	4.04525	0.0242009	3.98647	0.0317812	-0.331938	0.225594	N.B.		N.B.
317	DENND4C	DENND4C	Q5VZ89	1325	KERSTsLSAL	n.d.	4.63198	0.0326986	4.57513	0.0408857	-0.321037	0.295658	3.97096	0.0632004	3.96184	0.0324765	-0.0514879	0.401283
319	DENND4C	DENND4C	Q5VZ89	1623	TMKISsVPNS	internal	4.16783	0.0963212	4.42706	0.205794	1.464	1.2832	3.6068	0.222099	3.65764	0.306671	0.287096	2.13838
321	DENND4C	DENND4C	Q5VZ89	1662	GISTVsLPNS	n.d.	4.54993	0.0266318	4.50246	0.0767477	-0.268033	0.458777	3.88633	0.045347	3.81142	0.0591327	-0.423082	0.420836
325	DOCK11	DOCK11	Q5JSL3	58	KTQIYsDPLR	n.d.	4.97782	0.0199666	4.89858	0.0429663	-0.447546	0.267568	4.50158	0.06194	4.39356	0.045647	-0.610025	0.434526
329	DOCK11	DOCK11	Q5JSL3	1237	IKREDsRGSL	internal	N.B.		4.00231	0.279517			N.B.		3.72154	0.275796
330	DOCK11	DOCK11	Q5JSL3	1352	DRKSQtMPAL	internal	5.34565	0.0687087	n.d.				4.65738	0.0588468	4.53526	0.091835	-0.689623	0.61597
331	EML3	EML3	Q32P44	176	SRKAIsSANL	n.d.	4.26853	0.0190711	4.23624	0.0348108	-0.182366	0.224159	3.70808	0.0333822	3.64711	0.0509897	-0.344314	0.344181
332	EML3	EML3	Q32P44	197	GKDPLsSPGG	internal	3.67831	0.0429713	3.59434	0.0663816	-0.474169	0.446575	N.B.		N.B.
336	EPB41L3	EPB41L3	Q9Y2J2	401	PKKFLtLGSK	internal	4.56095	0.0638025	4.78142	0.0601127	1.24508	0.495051	3.98004	0.0754772	4.13151	0.135332	0.855438	0.8751
341	EPB41L3	EPB41L3 iso2	Q9Y2J2	443	YTMSRsLDGA	n.d.	4.56056	0.0716189	4.47555	0.0838457	-0.480063	0.622735	4.35763	0.0878076	4.19182	0.108279	-0.936369	0.787289
342	EPN2	epsin 2	O95208	173	FGRGSsQPNL	internal	4.37935	0.0591022	4.28768	0.0449127	-0.517746	0.41921	3.60433	0.0836195	3.42484	0.116609	-1.01364	0.810354
369	FAM53C	FAM53C	Q9NYF3	232	PQRRFsLSPS	n.d.	3.87385	0.0525987	4.00302	0.0445706	0.729424	0.389349	N.B.		N.B.
370	FAM53C	FAM53C	Q9NYF3	254	RSSPAsSPEL	n.d.	4.51697	0.0329198	4.41961	0.0310608	-0.549821	0.255602	3.74887	0.0666437	3.69214	0.0534021	-0.320395	0.482288
380	FOXO1	FOXO1A	Q12778	276	AKKKAsLQSG	n.d.	N.B.		4.43589	0.537613			N.B.		4.03211	0.552905
397	FOXO3	FOXO3A	O43524	413	MQRSSsFPYT	internal	5.49289	0.105204	5.128	0.0627972	-2.06068	0.691924	4.67318	0.118727	4.54118	0.152946	-0.74544	1.09345
398	FOXO3	FOXO3A	O43524	555	LSNSVsNMGL	n.d.	3.67482	0.261241	N.B.				3.53364	0.389038	N.B.
422	GAB2	GAB2	Q9UQC2	385	RSVAAtIPRR	n.d.	4.45412	0.0551121	4.62211	0.0769156	0.948682	0.534368	4.09024	0.0712723	4.25605	0.0975264	0.936372	0.68217
427	HDAC4	HDAC4	P56524	265	VAERRsSPLL	n.d.	4.73269	0.0530619	4.71589	0.0315795	-0.0948865	0.348716	4.04065	0.0402072	3.91991	0.0558881	-0.681856	0.388814
434	HDAC5	HDAC5	Q9UQL6	259	LRKTAsEPNL	internal	5.05296	0.153304	5.03005	0.0688453	-0.129394	0.949062	4.31003	0.0459288	4.23851	0.0547359	-0.403926	0.403521
435	HDAC5	HDAC5	Q9UQL6	498	LSRTQsSPLP	internal	4.46854	0.339178	≥ 5				4.35955	0.238176	≥ 5
438	HDAC7	HDAC7	Q8WUI4	155	LRKTVsEPNL	internal	5.43444	0.0534683	5.47128	0.050528	0.208017	0.415455	4.52435	0.0320484	4.45753	0.0360542	-0.377373	0.272425
440	HDAC7	HDAC7	Q8WUI4	358	LSRTRsEPLP	internal	4.77382	0.204464	4.56448	0.0764469	-1.18226	1.23276	4.35005	0.105816	4.13053	0.124622	-1.23973	0.923272
443	HDAC7	HDAC7	Q8WUI4	486	LSRAQsSPAA	internal	5.62033	0.115995	5.49856	0.110755	-0.687665	0.905725	4.96456	0.0629062	4.85618	0.0758102	-0.61207	0.556329
463	IRS2	IRS2	Q9Y4H2	723	RTFPAsGGGY	n.d.	3.74145	0.0312497	3.66991	0.0404538	-0.403996	0.288683	N.B.		N.B.
473	BAIAP2	IRSp53	Q9UQB8	340	DSYSNtLPVR	n.d.	4.68072	0.0201914	4.62391	0.0396592	-0.320877	0.251328	4.11056	0.0319012	4.05032	0.0519374	-0.340203	0.344221
474	BAIAP2	IRSp53	Q9UQB8	360	TTENKtLPRS	n.d.	N.B.		3.93439	0.131969			N.B.		N.B.
475	BAIAP2	IRSp53	Q9UQB8	366	LPRSSsMAAG	n.d.	4.29257	0.136099	4.01224	0.537446	-1.58315	3.13097	3.8799	0.203351	N.B.
481	KIAA0930	KIAA0930	Q6ICG6	289	RVTSFsTPPT	n.d.	5.16551	0.0164501	5.39442	0.0363632	1.29272	0.225393	4.6478	0.0281021	4.7864	0.0272358	0.782746	0.221008
487	KIF1B	KIF1B	O60333	892	FKLVGsSPIF	internal	4.3577	0.24667	4.72327	0.117696	2.06455	1.54349	3.95116	0.397673	4.01833	0.208136	0.379355	2.53482
534	KIF5C	KIF5C	O60282	934	GHYPAsSPTA	n.d.	4.85159	0.0879983	4.47969	0.121623	-2.1003	0.847785	4.06049	0.0947284	3.90527	0.135178	-0.876623	0.93219
545	KLC2	KLC2	Q9H0B6	582	MKRASsLNFL	n.d.	4.74981	0.108666	4.9742	0.13822	1.26718	0.992927	4.33637	0.150725	4.53609	0.0816061	1.12791	0.967958
546	KLC2	KLC2	Q9H0B6	589	NFLNKsVEEP	n.d.	N.B.		n.d.				N.B.		3.48834	0.127295
547	KLC2	KLC2	Q9H0B6	608	DSRTLsSSSM	n.d.	3.66488	0.314326	N.B.				3.47901	0.43132	N.B.
556	KLC4	KLC4	Q9NSK0	554	LQRSGsLGKI	internal	3.86664	0.0394532	4.0156	0.0376791	0.841251	0.308094	3.43472	0.165508	3.48327	0.0577874	0.27419	0.990022
564	KSR1	KSR	Q8IVT5	406	LRRTEsVPSD	internal	4.04452	0.0433831	4.41765	0.0730448	2.10721	0.479783	N.B.		3.54307	0.303853
573	PPFIA1	liprin alpha 1	Q13136	700	PGSGRsTPRR	n.d.	N.B.		4.34392	0.217508			n.d.		n.d.
580	MARK1	MARK1	Q9P0L2	65	YRLQKtIGKG	internal	N.B.		3.83119	0.0827467			N.B.		N.B.
583	MARK1	MARK1	Q9P0L2	649	ARRGTsTGII	internal	4.0444	0.0210517	4.23491	0.0401545	1.07584	0.256043	N.B.		3.51202	0.071835
585	MARK2	MARK2	Q7KZI7	40	IRGRNsATSA	n.d.	3.97879	0.129111	4.93583	0.112256	5.40479	0.966201	n.d.		5.03036	0.298145
587	MARK2	MARK2	Q7KZI7	58	YRLLKtIGKG	internal	4.21423	0.128904	4.70482	0.0603503	2.77057	0.803805	N.B.		3.88609	0.192559
614	MAP3K2	MEKK2	Q9Y2U5	239	MPRAQsYPDN	internal	4.68584	0.10077	4.59596	0.155301	-0.507564	1.0455	4.39301	0.0710388	4.21055	0.146914	-1.03042	0.921585
622	MAP3K2	MEKK2	Q9Y2U5	522	GMKSVtGTPY	n.d.	3.98046	0.11344	3.80696	0.108895	-0.979835	0.888039	3.45539	0.252085	N.B.
633	MAP3K3	MEKK3	Q99759	357	PTKSPsAPIN	internal	4.58108	0.0646919	4.51115	0.0832321	-0.394888	0.595328	3.89622	0.0474358	3.79173	0.06321	-0.590089	0.44631
640	MPRIP	MPRIP	Q6WCQ1	301	PNHRRsQVIE	n.d.	N.B.		≥ 4				N.B.		N.B.
641	MPRIP	MPRIP	Q6WCQ1	378	LDRRStEPSV	internal	4.31086	0.0413032	4.18203	0.0478143	-0.727575	0.356822	3.59694	0.106255	N.B.
642	MPRIP	MPRIP	Q6WCQ1	542	EGRSKtFDWA	n.d.	4.34878	0.154574	4.11541	0.06108	-1.31796	0.938622	4.03143	0.0865306	3.7993	0.0750615	-1.31092	0.64691
643	MPRIP	MPRIP	Q6WCQ1	993	IMKSKsNPDF	internal	6.42715	0.0570749	≥ 5				5.56667	0.145542	5.53166	0.379014	-0.197684	2.29283
644	MPRIP	MPRIP	Q6WCQ1	1016	NIRSKsVIEQ	n.d.	3.97335	0.120395	4.08519	0.116419	0.631589	0.945806	3.61843	0.0855502	3.86848	0.0762048	1.4121	0.647015
654	NEK1	NEK1	Q96PY6	414	WRNVLsAGGS	internal	3.88794	0.0784291	3.81188	0.0707142	-0.429544	0.596371	3.55798	0.132033	N.B.
661	OSBPL3	OSBPL3	Q9H4L5	304	VRLHSsNPNL	internal	4.35837	0.0143739	4.31176	0.0320118	-0.263214	0.198171	3.36974	0.112506	N.B.
666	OSBPL6	OSBPL6	Q9BZF3	290	LQRTQsAPNF	internal	n.d.		4.39713	0.107223			≥ 6		4.26543	0.0459768
670	PAK4	PAK4	O96013	41	PRQWQsLIEE	n.d.	4.02474	0.214926	4.36167	0.0825042	1.90281	1.30013	N.B.		N.B.
676	PAK4	PAK4	O96013	207	GRPFNtYPRA	internal	4.31931	0.108072	≥ 5				≥ 5		5.08142	0.251617
677	PAK4	PAK4	O96013	267	LGPHAsEPQL	n.d.	4.14967	0.0172296	4.05742	0.0325828	-0.520995	0.208151	N.B.		N.B.
682	PARD3	PAR3-alpha	Q8TEW0	176	TRWSTtAGFL	internal	4.33243	0.113819	4.59012	0.0877744	1.45529	0.811715	3.59421	0.345439	3.87659	0.132642	1.59472	2.0897
685	PARD3	PAR3-alpha	Q8TEW0	298	ARGGRtLGLL	internal	4.10076	0.0464548	4.43258	0.0771177	1.87388	0.508428	N.B.		3.74772	0.115475
701	PARD3	PAR3-alpha	Q8TEW0	1356	TPEKGRPFYs	C-terminal	3.68408	0.0485429	3.90263	0.101521	1.23423	0.635499	N.B.		N.B.
705	PFKFB2	PFKFB2	O60825	483	RPRNYsVGSR	internal	3.77908	0.19921	4.08703	0.226553	1.73912	1.70371	N.B.		3.51888	0.227074
716	PHACTR4	PHACTR4	Q8IZ21	464	LGRTRsLPIT	internal	5.53942	0.0426285	5.52097	0.0407152	-0.104192	0.332905	4.99785	0.0467123	4.93012	0.0428159	-0.382483	0.357852
733	PHLDB2	PHLDB2	Q86SQ0	898	LYLSDtLPRK	n.d.	N.B.		3.80566	0.0986945			N.B.		N.B.
736	PIK3C2B	PIK3C2B	O00750	69	GVDFYsKPAG	n.d.	3.72834	0.0480805	3.59341	0.0360811	-0.762035	0.339482	N.B.		N.B.
741	PI4KB	PIK4CB	Q9UBF8	428	IRSTRsVENL	n.d.	4.52959	0.021121	4.64748	0.0333212	0.665761	0.222796	3.74304	0.0419151	3.87641	0.0599116	0.753167	0.412927
750	PLCH1	PLCH1	Q4KWH8	1520	SKSFVtTGIR	internal	3.9753	0.0543773	4.33968	0.0366593	2.05781	0.370358	3.44857	0.132379	3.70886	0.0971513	1.46997	0.927315
754	PLEKHA7	PLEKHA7	Q6IQ23	448	KGDSRsLPLD	n.d.	4.82457	0.0304469	4.74511	0.0346951	-0.448749	0.260685	4.35445	0.0310668	4.2688	0.0323677	-0.483694	0.253366
755	PLEKHA7	PLEKHA7	Q6IQ23	472	PENYQtLPKS	n.d.	N.B.		3.85401	0.039473			N.B.		N.B.
757	PLEKHA7	PLEKHA7	Q6IQ23	538	FRHGSPtAPI	n.d.	4.62834	0.262681	5.13709	0.299246	2.87313	2.24869	4.48474	0.37876	≥ 5
758	PLEKHA7	PLEKHA7	Q6IQ23	565	VPRSIsVPPS	internal	4.9425	0.141433	5.91097	0.177908	5.46934	1.28352	4.4008	0.100608	5.41931	0.133663	5.75192	0.944784
764	PLEKHA7	PLEKHA7	Q6IQ23	986	LRSYVsEPEL	internal	4.15668	0.0835698	4.36448	0.0555865	1.17352	0.566818	N.B.		N.B.
765	PLEKHA7	PLEKHA7	Q6IQ23	1013	ESRYQtLPGR	internal	4.51999	0.0811399	4.67128	0.0719417	0.854381	0.612404	4.10523	0.0626451	4.10531	0.0595836	0.000491822	0.48825
774	PTPN3	PTPN3	P26045	359	MRRSLsVEHL	n.d.	4.22831	0.130026	4.67132	0.151656	2.50185	1.12815	3.54749	0.303142	3.98428	0.241998	2.46669	2.19056
784	R3HDM1	R3HDM1	Q15032	381	VTKASsFSGI	n.d.	4.70086	0.0612127	4.62253	0.0418226	-0.442355	0.418674	4.1876	0.0800874	4.14922	0.0683223	-0.216724	0.594505
786	R3HDM1	R3HDM1	Q15032	1097	FHILERAsSQ	C-terminal	N.B.		4.03983	0.0433813			N.B.		3.76107	0.0639021
787	R3HDM1	R3HDM1	Q15032	1098	FHILERASsQ	C-terminal	3.89335	0.0788423	4.05006	0.0400075	0.884986	0.499298	3.62224	0.0960821	3.73374	0.0820158	0.629682	0.713414
794	RABEP1	RABEP1	Q15276	430	NYKAKsAGNL	internal	4.84603	0.209777	4.57031	0.151042	-1.55709	1.45983	4.40346	0.0980381	4.32617	0.0917828	-0.436464	0.758425
799	RABGEF1	RABGEF1	Q9UJ41	389	YMSGQtSPRK	n.d.	N.B.		≥ 4				n.d.		n.d.
802	RAI14	RAI14	Q9P0K7	296	PRSITsTPLS	internal	3.96106	0.0487197	3.8453	0.0523765	-0.653745	0.403972	N.B.		N.B.
814	RALGPS2	RALGPS2	Q86X27	361	EFKSAtFPNA	internal	5.04582	0.0466148	4.98181	0.0312311	-0.361487	0.316874	4.76033	0.0304443	4.67943	0.0329076	-0.456909	0.253175
815	RALGPS2	RALGPS2	Q86X27	422	NRLYHsLGPV	internal	N.B.		≥ 5				4.04393	0.0795386	4.22129	0.0686526	1.00161	0.593368
823	RASAL2	RASAL2	Q9UJF2	849	FSRRHtVPDR	internal	4.95298	0.053031	4.67271	0.166777	-1.58275	0.988323	4.34464	0.10018	4.30329	0.172032	-0.233505	1.12426
827	RASAL2	RASAL2 iso2	Q9UJF2	134	LRRTVsVPSE	internal	4.84428	0.028689	5.14034	0.0403582	1.67197	0.279636	3.83207	0.0642013	4.11589	0.0486321	1.60283	0.454847
831	REEP3	REEP3	Q6NUK4	242	EVRYGsLKYK	n.d.	3.80683	0.126181	4.21409	0.100618	2.29998	0.911411	N.B.		3.54235	0.0989385
841	RICTOR	RICTOR	Q6R327	1084	IKDKNsFPFF	internal	3.77883	0.230579	4.21177	0.0979957	2.44496	1.41489	N.B.		3.60534	0.244876
842	RICTOR	RICTOR	Q6R327	1133	NRRIRtLTEP	n.d.	N.B.		4.08342	0.0902337			N.B.		3.48142	0.217214
847	RICTOR	RICTOR	Q6R327	1284	LSKSNsVSLV	n.d.	3.98916	0.0208	4.11981	0.0554761	0.737855	0.334593	3.38777	0.0610243	3.51493	0.0746205	0.7181	0.544385
882	SIPA1L1	SIPA1L1	O43166	208	HREYGsTSSI	n.d.	N.B.		N.B.				N.B.		3.87839	0.0922005
886	SIPA1L1	SIPA1L1	O43166	1073	WQRNAsKGPH	internal	N.B.		≥ 4				N.B.		n.d.
891	SIPA1L1	SIPA1L1	O43166	1564	KFHALsSPQS	n.d.	4.37732	0.0301424	4.26665	0.0404668	-0.624964	0.284963	3.92409	0.0528661	3.8501	0.0390961	-0.417837	0.371328
892	SIPA1L1	SIPA1L1	O43166	1585	LHRTLsDESI	n.d.	3.66867	0.327176	N.B.				n.d.		N.B.
895	SIPA1L2	SIPA1L2	Q9P2F8	162	RQRSNsDVTI	n.d.	4.36686	0.0439205	4.11657	0.1588	-1.41344	0.930475	3.71284	0.0589301	3.4688	0.239258	-1.37817	1.39157
920	SLC4A7	SLC4A7	Q9Y6M7	1213	KKYVDAETsL	C-terminal	N.B.		4.01936	0.11956			N.B.		N.B.
953	TIAM1	TIAM1	Q13009	60	STRSSsTPSI	internal	4.61046	0.0147105	4.84644	0.0271067	1.33269	0.174171	4.08885	0.027453	4.25235	0.0254442	0.923328	0.211387
963	TIAM1	TIAM1	Q13009	1437	MSRAVsAPSK	internal	5.48816	0.101222	5.18472	0.272988	-1.71364	1.64424	5.15657	0.0979588	4.83979	0.181664	-1.78898	1.16558
965	SH3PXD2A	Tks5	Q5TCZ1	379	AKKEIsLPIL	internal	4.40862	0.0774523	4.619	0.0586172	1.18814	0.548548	3.59989	0.32628	3.63223	0.174996	0.182596	2.09092
966	SH3PXD2A	Tks5	Q5TCZ1	420	QRAQIsSPNL	internal	4.31932	0.0403677	4.2333	0.050915	-0.485804	0.366945	3.50065	0.0616678	N.B.
971	SH3PXD2A	Tks5	Q5TCZ1	1017	VRRNSsFSTA	n.d.	3.68316	0.233323	N.B.				N.B.		N.B.
975	CRTC1	TORC1	Q6UUV9	151	WRRTNsDSAL	n.d.	4.79567	0.0602991	5.1034	0.129476	1.73784	0.806609	4.01883	0.0383699	4.11366	0.0592037	0.535517	0.398424
981	CRTC2	TORC2	Q53ET0	171	LNRTSsDSAL	n.d.	3.9241	0.0587781	4.22564	0.0259252	1.70293	0.362797	3.37301	0.0651799	3.57352	0.0310336	1.13233	0.407689
996	VPS13D	VPS13D	Q5THJ4	2455	VTKRSsLPVS	internal	4.24127	0.0362058	4.31416	0.0499281	0.411631	0.348297	3.53238	0.084749	3.58673	0.0821226	0.306929	0.666452
1008	WDR62	WDR62	O43379	1249	LRRPSsVGEL	internal	3.92336	0.0572758	4.17131	0.0445202	1.40029	0.409682	N.B.		3.58023	0.0730419
1009	WDR62	WDR62	O43379	1342	SAFRPsLPAP	n.d.	N.B.		3.87528	0.0600276			N.B.		N.B.
1023	YAP1	YAP1	P46937	149	PTGVVsGPAA	n.d.	4.05501	0.0243018	3.9442	0.0378415	-0.625779	0.253979	3.47144	0.0483991	N.B.
1027	YAP1	YAP1	P46937	381	TMTTNsSDPF	n.d.	3.98816	0.500527	N.B.				n.d.		n.d.
